# Elevated CO_2_ Reshapes the 3D Chromatin Landscape of *Arabidopsis thaliana*

**DOI:** 10.1101/2025.11.20.689512

**Authors:** Scott A. Lewis, Mao Li, Kaushik Panda, Alex Harkess, R. Keith Slotkin, Blake C. Meyers

## Abstract

Atmospheric CO_2_ levels are rising rapidly, yet how plants respond at the genomic level remains poorly understood. The three-dimensional (3D) organization of chromatin in the nucleus is a key regulator of gene expression and environmental response, and changes in chromatin architecture can be transmitted across generations through epigenetic mechanisms. Here, we report that elevated CO_2_ is associated with broad 3D chromatin reorganization in *Arabidopsis thaliana*, spanning scales from chromosome-wide compartment identity to kilobase-resolution Local Chromatin Domains (LCDs) and LCD-Associated Loops (LALs). Using chromatin conformation capture and sequencing (Hi-C) across four mutant backgrounds, we show that these changes exhibit intergenerational persistence in the self-fertilized progeny of plants grown at elevated CO_2_, and that this persistence is sensitive to the Pol V branch of the RNA-directed DNA Methylation (RdDM) pathway rather than to upstream small RNA biogenesis. At kilobase resolution, we annotated 2,279 LCDs whose borders are enriched for transposable element loci occupied by the chromatin-silencing members Pol V and LHP1, and near a third of LCD borders are LALs. Elevated CO_2_ is associated with LAL attenuation and altered transcript abundance at LCD borders marked by H3K27me3, implicating coordinated RdDM and Polycomb group (PcG) activity in the chromatin response to elevated CO_2_. Integrated transcriptome and DNA methylation analysis across all five genetic backgrounds revealed widespread changes in gene and transposable element abundance. These findings support a model in which CO_2_-associated chromatin reorganization confers transcriptional plasticity through persistent chromatin states shaped by the RdDM and PcG pathways.
