## Supplementary Data S1 for "Elevated CO_2_ Reshapes the 3D Chromatin Landscape of *Arabidopsis thaliana*"

### Sheet: QC_metrics
	Sequenced Read Pairs	Normal Paired	Chimeric Paired	Chimeric Ambiguous	Unmapped	Alignable (Normal+Chimeric Paired)	Unique Reads	PCR Duplicates	Optical Duplicates	Intra-fragment Reads	Below MAPQ Threshold	Hi-C Contacts	Ligation Motif Present	3' Bias (Long Range)	Pair Type %(L-I-O-R)	Inter-chromosomal	Intra-chromosomal	Short Range (<20Kb)	Long Range (>20Kb)	Resolution
ATCMT23G1AR1_165	813,447,323	250,663,156 (30.81%)	434,868,079 (53.46%)	111,140,172 (13.66%)	16,775,916 (2.06%)	685,531,235 (84.27%)	467,783,104	215,115,607	2,632,524	37,304,259 (4.59% / 7.97%)	140,672,229 (17.29% / 30.07%)	289,806,616 (35.63% / 61.95%)	205,060,187 (25.21% / 43.84%)	75% - 25%	25% - 25% - 25% - 25%	89,733,329 (11.03% / 19.18%)	200,073,287 (24.60% / 42.77%)	74,572,407 (9.17% / 15.94%)	125,500,320 (15.43% / 26.83%)	450
ATCMT23G1HR1_153	630,711,025	190,804,879 (30.25%)	347,179,583 (55.05%)	86,005,736 (13.64%)	6,720,827 (1.07%)	537,984,462 (85.30%)	387,836,907	148,285,810	1,861,745	24,837,496 (3.94% / 6.40%)	120,671,410 (19.13% / 31.11%)	242,328,001 (38.42% / 62.48%)	178,954,631 (28.37% / 46.14%)	75% - 25%	25% - 25% - 25% - 25%	72,752,933 (11.54% / 18.76%)	169,575,068 (26.89% / 43.72%)	58,492,114 (9.27% / 15.08%)	111,082,575 (17.61% / 28.64%)	500
ATCMT23G2HR3_153	703,366,610	218,182,966 (31.02%)	376,901,544 (53.59%)	94,725,745 (13.47%)	13,556,355 (1.93%)	595,084,510 (84.61%)	400,232,776	192,733,568	2,118,166	26,332,265 (3.74% / 6.58%)	119,531,069 (16.99% / 29.87%)	254,369,442 (36.16% / 63.56%)	191,948,076 (27.29% / 47.96%)	76% - 24%	25% - 25% - 25% - 25%	85,939,084 (12.22% / 21.47%)	168,430,358 (23.95% / 42.08%)	71,508,555 (10.17% / 17.87%)	96,921,590 (13.78% / 24.22%)	450
ATDDM1G1AR1_165	690,260,685	227,758,204 (33.00%)	360,655,628 (52.25%)	91,069,305 (13.19%)	10,777,548 (1.56%)	588,413,832 (85.25%)	403,159,410	183,375,776	1,878,646	29,779,307 (4.31% / 7.39%)	127,871,131 (18.53% / 31.72%)	245,508,972 (35.57% / 60.90%)	176,388,525 (25.55% / 43.75%)	74% - 26%	25% - 25% - 25% - 25%	77,017,071 (11.16% / 19.10%)	168,491,901 (24.41% / 41.79%)	67,616,238 (9.80% / 16.77%)	100,875,167 (14.61% / 25.02%)	500
ATDDM1G1HR1_153	920,275,653	332,609,774 (36.14%)	458,227,538 (49.79%)	119,508,616 (12.99%)	9,929,725 (1.08%)	790,837,312 (85.93%)	550,308,497	237,525,535	3,003,280	35,326,519 (3.84% / 6.42%)	176,011,726 (19.13% / 31.98%)	338,970,252 (36.83% / 61.60%)	228,954,005 (24.88% / 41.60%)	73% - 27%	25% - 25% - 25% - 25%	105,640,194 (11.48% / 19.20%)	233,330,058 (25.35% / 42.40%)	77,711,014 (8.44% / 14.12%)	155,618,510 (16.91% / 28.28%)	350
ATDDM1G2HR3_153	782,086,457	286,283,063 (36.61%)	385,369,787 (49.27%)	93,621,807 (11.97%)	16,811,800 (2.15%)	671,652,850 (85.88%)	498,635,210	170,452,068	2,565,572	37,096,701 (4.74% / 7.44%)	142,410,025 (18.21% / 28.56%)	319,128,484 (40.80% / 64.00%)	217,698,632 (27.84% / 43.66%)	75% - 25%	25% - 25% - 25% - 25%	110,012,267 (14.07% / 22.06%)	209,116,217 (26.74% / 41.94%)	80,193,998 (10.25% / 16.08%)	128,922,026 (16.48% / 25.85%)	400
ATPOL4G1AR2_165	778,062,215	311,286,717 (40.01%)	338,638,009 (43.52%)	114,714,957 (14.74%)	13,422,532 (1.73%)	649,924,726 (83.53%)	459,694,445	187,361,073	2,869,208	15,912,730 (2.05% / 3.46%)	142,100,435 (18.26% / 30.91%)	301,681,280 (38.77% / 65.63%)	164,625,558 (21.16% / 35.81%)	68% - 32%	25% - 25% - 25% - 25%	95,440,863 (12.27% / 20.76%)	206,240,417 (26.51% / 44.86%)	79,077,656 (10.16% / 17.20%)	127,162,401 (16.34% / 27.66%)	400
ATPOL4G1HR2_153	584,447,315	241,616,715 (41.34%)	252,345,159 (43.18%)	82,044,684 (14.04%)	8,440,757 (1.44%)	493,961,874 (84.52%)	369,464,154	122,333,833	2,163,887	16,382,278 (2.80% / 4.43%)	122,060,171 (20.88% / 33.04%)	231,021,705 (39.53% / 62.53%)	120,695,459 (20.65% / 32.67%)	67% - 33%	25% - 25% - 25% - 25%	70,606,408 (12.08% / 19.11%)	160,415,297 (27.45% / 43.42%)	65,016,320 (11.12% / 17.60%)	95,398,592 (16.32% / 25.82%)	500
ATPOL4G2HR3_165	695,392,460	265,558,225 (38.19%)	337,232,548 (48.50%)	82,340,756 (11.84%)	10,260,931 (1.48%)	602,790,773 (86.68%)	436,966,520	164,809,238	1,015,015	39,506,726 (5.68% / 9.04%)	126,902,372 (18.25% / 29.04%)	270,557,422 (38.91% / 61.92%)	194,857,178 (28.02% / 44.59%)	75% - 25%	25% - 25% - 25% - 25%	87,218,327 (12.54% / 19.96%)	183,339,095 (26.36% / 41.96%)	88,683,749 (12.75% / 20.30%)	94,655,042 (13.61% / 21.66%)	500
ATPOL5G1AR1_165	698,056,241	280,507,954 (40.18%)	325,701,626 (46.66%)	84,672,737 (12.13%)	7,173,924 (1.03%)	606,209,580 (86.84%)	430,280,466	173,875,883	2,053,231	53,179,105 (7.62% / 12.36%)	120,940,928 (17.33% / 28.11%)	256,160,433 (36.70% / 59.53%)	162,475,850 (23.28% / 37.76%)	73% - 27%	25% - 25% - 25% - 25%	80,712,053 (11.56% / 18.76%)	175,448,380 (25.13% / 40.78%)	66,656,510 (9.55% / 15.49%)	108,791,458 (15.58% / 25.28%)	450
ATPOL5G1HR1_153	764,640,026	241,865,423 (31.63%)	416,974,783 (54.53%)	97,045,800 (12.69%)	8,754,020 (1.14%)	658,840,206 (86.16%)	466,787,325	189,544,625	2,508,256	36,088,657 (4.72% / 7.73%)	133,188,628 (17.42% / 28.53%)	297,510,040 (38.91% / 63.74%)	220,628,879 (28.85% / 47.27%)	76% - 24%	25% - 25% - 25% - 25%	88,912,903 (11.63% / 19.05%)	208,597,137 (27.28% / 44.69%)	66,473,205 (8.69% / 14.24%)	142,123,558 (18.59% / 30.45%)	450
ATPOL5G2HR3_165	635,191,001	247,025,010 (38.89%)	307,304,417 (48.38%)	68,555,978 (10.79%)	12,305,596 (1.94%)	554,329,427 (87.27%)	418,438,128	135,001,938	889,361	42,122,831 (6.63% / 10.07%)	113,015,318 (17.79% / 27.01%)	263,299,979 (41.45% / 62.92%)	194,109,076 (30.56% / 46.39%)	76% - 24%	25% - 25% - 25% - 25%	87,829,423 (13.83% / 20.99%)	175,470,556 (27.62% / 41.93%)	81,914,359 (12.90% / 19.58%)	93,555,909 (14.73% / 22.36%)	450
ATWTG1A	1,307,087,153	434,393,650 (33.23%)	670,712,353 (51.31%)	175,785,168 (13.45%)	26,195,982 (2.00%)	1,105,106,003 (84.55%)	778,920,391	321,018,377	5,167,235	50,570,042 (3.87% / 6.49%)	227,712,183 (17.42% / 29.23%)	500,638,166 (38.30% / 64.27%)	347,735,047 (26.60% / 44.64%)	75% - 25%	25% - 25% - 25% - 25%	161,319,102 (12.34% / 20.71%)	339,319,064 (25.96% / 43.56%)	122,001,304 (9.33% / 15.66%)	217,317,013 (16.63% / 27.90%)	300
ATWTG1AR1_165	686,300,251	222,586,905 (32.43%)	359,697,734 (52.41%)	85,686,549 (12.49%)	18,329,063 (2.67%)	582,284,639 (84.84%)	407,928,328	172,310,297	2,046,014	31,098,666 (4.53% / 7.62%)	118,136,390 (17.21% / 28.96%)	258,693,272 (37.69% / 63.42%)	197,628,158 (28.80% / 48.45%)	77% - 23%	25% - 25% - 25% - 25%	86,067,219 (12.54% / 21.10%)	172,626,053 (25.15% / 42.32%)	57,550,915 (8.39% / 14.11%)	115,074,770 (16.77% / 28.21%)	450
ATWTG1AR2_165	620,786,902	211,806,745 (34.12%)	311,014,619 (50.10%)	90,098,619 (14.51%)	7,866,919 (1.27%)	522,821,364 (84.22%)	370,992,063	148,708,080	3,121,221	19,471,376 (3.14% / 5.25%)	109,575,793 (17.65% / 29.54%)	241,944,894 (38.97% / 65.22%)	150,106,889 (24.18% / 40.46%)	72% - 28%	25% - 25% - 25% - 25%	75,251,883 (12.12% / 20.28%)	166,693,011 (26.85% / 44.93%)	64,450,389 (10.38% / 17.37%)	102,242,243 (16.47% / 27.56%)	500
ATWTG1H	1,296,569,933	407,320,218 (31.42%)	680,356,130 (52.47%)	174,002,997 (13.42%)	34,890,588 (2.69%)	1,087,676,348 (83.89%)	762,328,745	320,731,570	4,616,033	48,878,244 (3.77% / 6.41%)	232,747,388 (17.95% / 30.53%)	480,703,113 (37.07% / 63.06%)	336,286,690 (25.94% / 44.11%)	74% - 26%	25% - 25% - 25% - 25%	153,478,312 (11.84% / 20.13%)	327,224,801 (25.24% / 42.92%)	138,332,579 (10.67% / 18.15%)	188,891,107 (14.57% / 24.78%)	350
ATWTG1HR1_153	640,188,883	200,065,278 (31.25%)	348,417,871 (54.42%)	84,114,997 (13.14%)	7,590,737 (1.19%)	548,483,149 (85.68%)	394,076,551	152,596,305	1,810,293	28,919,941 (4.52% / 7.34%)	118,179,869 (18.46% / 29.99%)	246,976,741 (38.58% / 62.67%)	178,800,132 (27.93% / 45.37%)	75% - 25%	25% - 25% - 25% - 25%	76,449,024 (11.94% / 19.40%)	170,527,717 (26.64% / 43.27%)	57,876,435 (9.04% / 14.69%)	112,650,906 (17.60% / 28.59%)	500
ATWTG1HR2_153	656,381,050	207,254,940 (31.58%)	331,938,259 (50.57%)	89,888,000 (13.69%)	27,299,851 (4.16%)	539,193,199 (82.15%)	368,252,194	168,135,265	2,805,740	19,958,303 (3.04% / 5.42%)	114,567,519 (17.45% / 31.11%)	233,726,372 (35.61% / 63.47%)	157,486,558 (23.99% / 42.77%)	73% - 27%	25% - 25% - 25% - 25%	77,029,288 (11.74% / 20.92%)	156,697,084 (23.87% / 42.55%)	80,456,144 (12.26% / 21.85%)	76,240,201 (11.62% / 20.70%)	500
ATWTG2AR3_153	738,971,631	287,956,427 (38.97%)	348,809,752 (47.20%)	84,650,455 (11.46%)	17,554,997 (2.38%)	636,766,179 (86.17%)	365,476,696	269,583,283	1,706,200	38,708,909 (5.24% / 10.59%)	99,200,427 (13.42% / 27.14%)	227,567,360 (30.80% / 62.27%)	177,175,666 (23.98% / 48.48%)	81% - 19%	25% - 25% - 25% - 25%	71,118,928 (9.62% / 19.46%)	156,448,432 (21.17% / 42.81%)	78,220,900 (10.59% / 21.40%)	78,227,066 (10.59% / 21.40%)	600
ATWTG2AR3_165	707,671,510	244,042,487 (34.49%)	364,226,036 (51.47%)	90,831,147 (12.84%)	8,571,840 (1.21%)	608,268,523 (85.95%)	451,911,629	153,898,651	2,458,243	30,391,062 (4.29% / 6.73%)	127,259,244 (17.98% / 28.16%)	294,261,323 (41.58% / 65.11%)	187,210,248 (26.45% / 41.43%)	73% - 27%	25% - 25% - 25% - 25%	99,027,837 (13.99% / 21.91%)	195,233,486 (27.59% / 43.20%)	74,473,305 (10.52% / 16.48%)	120,759,944 (17.06% / 26.72%)	400
ATWTG2AR3	1,446,643,141	531,998,914 (36.77%)	713,035,788 (49.29%)	175,481,602 (12.13%)	26,126,837 (1.81%)	1,245,034,702 (86.06%)	817,388,325	423,481,934	4,164,443	69,099,971 (4.78% / 8.45%)	226,459,671 (15.65% / 27.71%)	521,828,683 (36.07% / 63.84%)	364,385,914 (25.19% / 44.58%)	76% - 24%	25% - 25% - 25% - 25%	170,146,765 (11.76% / 20.82%)	351,681,918 (24.31% / 43.03%)	152,694,205 (10.56% / 18.68%)	198,987,010 (13.76% / 24.34%)	350
ATWTG2HR3_153	892,712,704	396,878,487 (44.46%)	382,413,403 (42.84%)	94,931,347 (10.63%)	18,489,467 (2.07%)	779,291,890 (87.29%)	551,071,468	224,596,326	3,624,096	43,461,017 (4.87% / 7.89%)	161,475,369 (18.09% / 29.30%)	346,135,082 (38.77% / 62.81%)	212,553,776 (23.81% / 38.57%)	71% - 29%	25% - 25% - 25% - 25%	119,407,535 (13.38% / 21.67%)	226,727,547 (25.40% / 41.14%)	86,927,101 (9.74% / 15.77%)	139,800,144 (15.66% / 25.37%)	350
ATWTG2HR3_165	586,963,872	204,631,201 (34.86%)	303,027,297 (51.63%)	71,171,027 (12.13%)	8,134,347 (1.39%)	507,658,498 (86.49%)	360,539,409	145,362,959	1,756,130	31,886,180 (5.43% / 8.84%)	99,513,292 (16.95% / 27.60%)	229,139,937 (39.04% / 63.55%)	168,625,436 (28.73% / 46.77%)	76% - 24%	25% - 25% - 25% - 25%	68,868,996 (11.73% / 19.10%)	160,270,941 (27.31% / 44.45%)	63,907,698 (10.89% / 17.73%)	96,363,098 (16.42% / 26.73%)	550
ATWTG2HR3	1,479,676,576	601,509,688 (40.65%)	685,440,700 (46.32%)	166,102,374 (11.23%)	26,623,814 (1.80%)	1,286,950,388 (86.98%)	911,610,877	369,959,285	5,380,226	75,347,197 (5.09% / 8.27%)	260,988,661 (17.64% / 28.63%)	575,275,019 (38.88% / 63.11%)	381,179,212 (25.76% / 41.81%)	73% - 27%	25% - 25% - 25% - 25%	188,276,531 (12.72% / 20.65%)	386,998,488 (26.15% / 42.45%)	150,834,799 (10.19% / 16.55%)	236,163,242 (15.96% / 25.91%)	250
