## Supplementary Data S3 for "Elevated CO_2_ Reshapes the 3D Chromatin Landscape of *Arabidopsis thaliana*"

### Sheet: ChIP-External
Name	NCBI Accession	DOI
CENH3	SRX2250913, SRX2250914	10.1101/gr.214619.116
CLF	SRP128550	10.1002/pld3.100
CMT3	SRX157663	10.1016/j.cell.2012.07.034
DEK3	SRX488722	10.1105/tpc.114.129254
DH	SRX391968	10.1016/j.celrep.2014.08.019
EIN3	SRX215430	NA
FLC	SRX039006	10.1073/pnas.1103175108
H2A.W	SRX352374	10.1016/j.cell.2014.06.006
H2A.X	SRX352375	10.1016/j.cell.2014.06.006
H2A.Z	SRX352376	10.1016/j.cell.2014.06.006
H3.1	SRX113876	10.1073/pnas.1203145109
H3.3	SRX113875	10.1073/pnas.1203145109
H3K14ac	SRX1469119	NA
H3K23ac	SRX361928	10.1038/nsmb.2735
H3K27ac	SRX648276	NA
H3K27me1	SRX905130	10.15252/embj.201593534
H3K27me3	SRX853860	10.1038/ng.3556
H3K36ac	SRX1426149	10.1104/pp.15.01744
H3K36me3	SRX1518744	10.1073/pnas.1604666113
H3K4me1	DRX066755	10.15252/embj.201694983
H3K4me2	DRX066756	10.15252/embj.201694983
H3K4me3	DRX066757	10.15252/embj.201694983
H3K56ac	SRX1518745	10.1073/pnas.1604666113
H3K9ac	SRX1469074	NA
H3K9me2	SRX1526953	10.1038/ng.3556
H4K16ac	SRX1044778	10.1080/15592294.2015.1104446
IBM1	DRX066817	10.15252/embj.201694983
JMJ14	SRX669383	10.1038/celldisc.2015.3
LFY	SRX814176, SRX814177	10.1038/ncomms11222
LHP1	SRX1519404, SRX1550154	10.1371/journal.pone.0158936
MORC1	SRX1161361, SRX1161362, SRX1161363	10.1094/MPMI-01-16-0023-R
NRPE1	SRX159106, SRX159108	10.1038/nsmb.2354
PolIV	SRX252954, SRX252956	10.1038/nature12178
REF6	SRX853858	10.1038/ng.3556
SDG8	SRX749018	10.1186/s13059-015-0640-2
SOC1	SRX262130, SRX262132	10.1104/pp.112.202614
SPL7	SRX250135	10.1105/tpc.114.127340
WRKY18	SRX2039024, SRX2039032	10.1105/tpc.16.00681
WRKY33	SRX2039022, SRX2039030	10.1105/tpc.16.00681
WRKY40	SRX2039026, SRX2039034	10.1105/tpc.16.00681
